# Expansion and transformation of the minor spliceosomal system in the slime mold *Physarum polycephalum*

**DOI:** 10.1101/2020.10.12.336362

**Authors:** Graham E. Larue, Marek Eliáš, Scott W. Roy

## Abstract

Spliceosomal introns interrupt nuclear genes and are removed from RNA transcripts (“spliced”) by machinery called spliceosomes. While the vast majority of spliceosomal introns are removed by the so-called major spliceosome, diverse eukaryotes also contain a mysterious second form, the minor spliceosome, and associated introns [1–3]. In all characterized species, minor introns are distinguished by several features, including being rare in the genome (∼0.5% of all introns) [4–6], containing extended evolutionary-conserved splicing sites [4,5,7,8], being generally ancient [9,10] and being inefficiently spliced [11–13]. Here, we report a remarkable exception in the slime mold *Physarum polycephalum*. The *P. polycephalum* genome contains > 20,000 minor introns—25 times more than any other species—with transformed splicing signals that have co-evolved with the spliceosome due to massive gain of efficiently spliced minor introns. These results reveal an unappreciated dynamism of minor spliceosomal introns and spliceosomal introns in general.

---

Over the nearly two decades since the surprising discovery of the existence of the minor spliceosomal system [1,2], minor (U12-type) introns have consistently been defined by a number of hallmark characteristics distinct from their major (U2-type) counterparts. First, in all lineages examined U12-type introns are either rare or absent, ranging from ∼700 (0.36% of all introns) in humans [5,6,8] to 19 (0.05%) in fruitflies [14] to complete absence in diverse lineages [4,15].

Second, U12-type introns show distinct extended splicing motifs at the 5′ splice site (5′SS) ([G/A]TATCCTT) and branchpoint sequence (BPS) (TTCCTT[G/A]AC, ≤ ∼45 bases from the 3′ splice site (3′SS)) which exactly basepair with complementary stretches of core non-coding RNAs in the splicing machinery [3,16,17]. Third, U12-type introns are typically ancient (e.g., 94% of human U12-type introns are conserved as U12-type in chicken [7]), implying low rates of U12-type intron creation through evolution [4,7,9,18]. Finally, U12-type introns show slow rates of splicing, suggesting inherently low efficiency of the U12 spliceosomal reaction [11–13,19].
