## Supplementary Tables 1-2 for "Expansion and transformation of the minor spliceosomal system in the slime mold *Physarum polycephalum*"

### Sheet: Supplementary Table 1
species name	species abbreviation	source	genome version	annotation version	updated with RNA-seq (Y/N)	notes
Acanthamoeba castellanii	AcaCas	Ensembl	strNEFF_v1	45	N
Amborella trichopoda	AmbTri	JGI	291_v1.0	291_v1.0	Y
Amphimedon queenslandica	AmpQue	Ensembl	Aqu1	45	N
Arabidopsis thaliana	AraTha	Ensembl	TAIR10	40	N
Bigelowiella natans	BigNat	Ensembl	Bigna1	45	N
Branchiostoma lanceolatum	BraLan	Ensembl	BraLan2	45	N
Callorhinchus milii	CalMil	Ensembl	6.1.3	98	N
Chlamydomonas reinhardtii	ChlRei	Ensembl	v5.5	45	N
Ciona intestinalis	CioInt	Ensembl	KH	98	N
Cyanophora paradoxa	CyaPar	http://cyanophora.rutgers.edu	N/A	N/A	N	http://cyanophora.rutgers.edu/cyanophora/Cyanophora_paradoxa_MAKER_gene_predictions-022111-aa.fasta
Danio rerio	DanRer	Ensembl	GRCz11	95	N
Emiliania huxleyi	EmiHux	Ensembl	CCMP1516_main_genome_assembly_v1.0	45	N
Galdieria sulphuraria	GalSul	Ensembl	ASM34128v1	45	N
Gallus gallus	GalGal	Ensembl	GRCg6a	98	N
Gossypium raimondii	GosRai	JGI	221_v2.0	221_v2.1	N
Helobdella robusta	HelRob	Ensembl	Helro1	45	N
Homo sapiens	HomSap	Ensembl	GRCh38	95	N
Hordeum vulgare	HorVul	Ensembl	Hv_IBSC_PGSB_v2	40	N
Klebsormidium nitens	KleNit	http://www.plantmorphogenesis.bio.titech.ac.jp	120824_klebsormidium_Scaffolds_v1.0	171026_klebsormidium_v1.1	N	http://www.plantmorphogenesis.bio.titech.ac.jp/~algae_genome_project/klebsormidium/kf_download.htm
Limulus polyphemus	LimPol	NCBI/GenBank	GCF_000517525.1 v2.1.2	2.1.2	N
Macaca mulatta	MacMul	Ensembl	Mmul_10	98	N
Marchantia polymorpha	MarPol	Ensembl	v1	45	N
Monosiga brevicollis	MonBre	Ensembl	mx1_gca_000002865.V1.0	45	N
Mus musculus	MusMus	Ensembl	GRCm38	95	N
Naegleria gruberi	NaeGru	Ensembl	gca_000004985.V1	45	N
Physcomitrella patens	PhyPat	Ensembl	Phypa_V3	45	N
Pinus taeda	PinTae	https://treegenesdb.org/	v2.01	v2.01	Y	https://treegenesdb.org/FTP/Genomes/Pita/v2.01/
Protostelium aurantium	ProAur	NCBI/GenBank	GCA_003024175.1_ASM302417v1	GCA_003024175.1_ASM302417v1	Y	Indexed incorrectly on GenBank as Planoprotestelium fungivorum; originally described here https://doi.org/10.1093/gbe/evy011, but under the corrected name Protestelium aurantium var. fungivorm, with Planoprotestelium fungivorum being used only in the supplemental material. Supporting evidence for the correct classification of the organism as Pr. aurantium can be found here https://doi.org/10.1111…
Saccharomyces cerevisiae	SacCer	Ensembl	R64-1-1	98	N
Selaginella moellendorffii	SelMoe	JGI	v1	v1	Y
Selaginella moellendorffii	SelMoe	Ensembl	v1.0	45	N	This version was used in the gene age analysis
Strongylocentrotus purpuratus	StrPur	Ensembl	Spur_3.1	45	N
Trichoplax adhaerens	TriAdh	Ensembl	ASM15027v1	26	Y

### Sheet: Supplementary Table 2
species	RNA-seq accession numbers
Arabidopsis thaliana	SRR5197911, SRR5197985, SRR5197986, SRR5820083, SRR6874226, SRR7663610, SRR7726615, SRR9019675, SRR9265357, SRR934391, SRR9995072
Homo sapiens	SRR1617450, SRR1617451, SRR1617452, SRR1617454, SRR1617461, SRR5442314, SRR5442315, SRR5442317
Drosophila melanogaster	ERR1145740, ERR1145741, ERR1145742, ERR1145743, ERR1145746, ERR1145750, SRR10005788, SRR6652839, SRR6652840, SRR6665463, SRR7450865, SRR8949126
Danio rerio	ERR3365998, SRR4017373, SRR5274769, SRR6384886, SRR8441448, SRR8922974, SRR8944755, SRR9966394, SRR9966395, SRR9966396
			species-specific transcript ID
spliceosomal system	gene ID	gene name	Arabidopsis thaliana	Danio rerio	Drosophila melanogaster	Homo sapiens	Physarum polycephalum
major	NP_005868	SF3a120, SAP114	AT1G14650.1	ENSDART00000061378	FBtr0083374	ENST00000215793	TCONS_00075169.p1
major	NP_006793	SF3a60, SAP61	AT5G06160.1	ENSDART00000160433	FBtr0078751	ENST00000373019	TCONS_00069287.p1
major	NP_004587	U1 A	-	ENSDART00000012018	-	ENST00000243563	TCONS_00026432.p1
major	NP_003080	U1-70K	AT3G50670.1	-	FBtr0079355	ENST00000598441	TCONS_00063511.p1
minor	NP_061976	U11/U12-20K	AT5G26749.2	ENSDART00000144510	FBtr0077965	ENST00000344318	TCONS_00023854.p1
minor	NP_078847	U11/U12-25K	AT3G07860.1	ENSDART00000006783	-	ENST00000383018	TCONS_00025616.p1
minor	NP_149105	U11/U12-31K (MADP1)	AT3G10400.1	ENSDART00000067172	-	ENST00000266529	TCONS_00052334.p1
minor	NP_851030	U11/U12-35K	AT2G43370.1	ENSDART00000172191	-	ENST00000412157	TCONS_00095609.p1
minor	NP_060089	U11/U12-65K	AT1G09230.1	ENSDART00000017427	FBtr0339103	ENST00000423855	TCONS_00087173.p1
major	NP_003081	U2 A'	AT1G09760.1	ENSDART00000128530	FBtr0088941	ENST00000254193	TCONS_00018540.p1
